# Predictors of protein evolution in the drosophilid immune system

**DOI:** 10.1101/2025.09.11.675540

**Authors:** Pankaj Dhakad, Darren J. Obbard

**Affiliations:** Institute of Ecology and Evolution, University of Edinburgh, Edinburgh, United Kingdom

## Abstract

The evolutionary dynamics of immune genes are shaped by diverse selective pressures, yet the relative roles of gene-level traits, functional specialization, and pathway context remain poorly understood. Here, we applied a meta-analytic mixed model approach to quantify how immune-pathway genes differ from other genes in their rates of protein sequence divergence (dN/dS), evidence for positive selection, and gene turnover rate (λ), while simultaneously accounting for gene length, expression level, genetic and protein–protein interactions, and structural features such as relative solvent accessibility (RSA). In general, rates of sequence evolution were strongly and positively associated with RSA, and negatively with gene length, expression, and genetic/protein-protein interactions, while gene turnover rate was largely unaffected by these factors. We find immune genes evolved significantly faster at the protein sequence level than non-immune genes, but contrary to our expectation exhibited lower gene turnover rates. Functional and pathway-level analyses revealed accelerated evolution in effectors, receptors, and antiviral genes, with cGAS–STING and Toll pathways showing the highest dN/dS. Gene turnover rate was elevated only in effectors, whereas cellular defence genes were particularly conserved. We also found evidence for elevated proportion of sites under episodic positive selection in immune genes, particularly in effectors, indicating ongoing adaptive diversification. These findings highlight how immune diversification in Drosophilidae arises from multiple, partly independent evolutionary axes, shaped jointly by structural constraints, functional roles, and lineage-specific pathogen pressures.
