## Supplementary file 1 for "Predictors of protein evolution in the drosophilid immune system"

### Sheet: M1_summary
trait	predictor	baseline_prob	mean_change	lower	upper	pMCMC	interpretation
dN/dS	Type_Immune	NA	0.23327	0.138281	0.327239	0	proportional_change
dN/dS	median_length	NA	-0.0489612	-0.0707877	-0.027336	0	proportional_change
dN/dS	FPKM_category	NA	-0.0128211	-0.0160783	-0.0096543	0	proportional_change
dN/dS	RSA	NA	0.171753	0.130288	0.210443	0	proportional_change
dN/dS	inter	NA	-0.0040882	-0.00508162	-0.00313246	0	proportional_change
prop	Type_Immune	NA	0.26305	0.0809401	0.440877	0.0013	proportional_change
prop	median_length	NA	-0.089543	-0.127165	-0.0524474	0	proportional_change
prop	FPKM_category	NA	-0.0143459	-0.0203546	-0.00864212	0	proportional_change
prop	RSA	NA	0.242397	0.165018	0.320653	0	proportional_change
prop	inter	NA	-0.00441838	-0.0062194	-0.00260441	0	proportional_change
busted_positive	Type_Immune	0.193441	0.088875	0.0320217	0.146339	0.0003	probability_change
busted_positive	median_length	0.193441	0.163027	0.132887	0.192095	0	probability_change
busted_positive	FPKM_category	0.193441	0.00449294	0.00289725	0.00604738	0	probability_change
busted_positive	RSA	0.193441	0.0344892	0.0173556	0.0498041	0.0002	probability_change
busted_positive	inter	0.193441	-0.000495061	-0.00111275	9.27481e-05	0.0953	probability_change

### Sheet: M4_summary
trait	predictor	baseline_prob	mean_change	lower	upper	pMCMC	interpretation
lambda	Type_Immune	NA	-0.442052	-0.552305	-0.325277	0	proportional_change
lambda	median_length	NA	-0.0172741	-0.0783569	0.0447271	0.5716	proportional_change
lambda	FPKM_category	NA	0.0016717	-0.00677756	0.0104451	0.7112	proportional_change
lambda	RSA	NA	0.0466571	-0.0513394	0.144736	0.3465	proportional_change
lambda	inter	NA	-0.00145426	-0.00399327	0.00118114	0.27	proportional_change
is.variable	Type_Immune	0.749528	0.0620036	0.0240875	0.100897	0.0017	probability_change
is.variable	median_length	0.749528	-0.0194412	-0.0310052	-0.0074266	0.0023	probability_change
is.variable	FPKM_category	0.749528	-0.00024465	-0.00190445	0.0015415	0.755	probability_change
is.variable	RSA	0.749528	-0.0362433	-0.0524437	-0.0199676	0.0002	probability_change
is.variable	inter	0.749528	-4.34847e-05	-0.000579599	0.000501853	0.8731	probability_change
