## Supplementary file 2 for "Predictors of protein evolution in the drosophilid immune system"

### Sheet: M2_dNdS
trait	predictor	level1	level2	mean_level1	mean_level2	mean_diff	fold_change	lower	upper	pMCMC	p_adj
dNdS	Class	Non-immune	Antiviral	0.0744736	0.127107	-0.0526331	0.585914	-0.0890801	-0.0238342	0	0
dNdS	Class	Non-immune	Effector	0.0744736	0.123949	-0.0494751	0.600842	-0.073564	-0.0287376	0	0
dNdS	Class	Non-immune	Multiple	0.0744736	0.0733888	0.00108485	1.01478	-0.0404476	0.030177	0.8527	0.889
dNdS	Class	Non-immune	Receptor	0.0744736	0.11814	-0.0436667	0.630383	-0.0747037	-0.0182745	0	0
dNdS	Class	Non-immune	Signalling	0.0744736	0.0758711	-0.00139744	0.981581	-0.00891329	0.00569988	0.7192	0.85225
dNdS	Class	Non-immune	Unclassified	0.0744736	0.106686	-0.0322119	0.698067	-0.0529607	-0.0146082	0.0001	0.00035
dNdS	Class	Antiviral	Effector	0.127107	0.123949	0.00315802	1.02548	-0.0332932	0.043447	0.889	0.889
dNdS	Class	Antiviral	Multiple	0.127107	0.0733888	0.053718	1.73196	0.00312364	0.100897	0.0389	0.08169
dNdS	Class	Antiviral	Receptor	0.127107	0.11814	0.0089664	1.0759	-0.0324369	0.0525083	0.6846	0.85225
dNdS	Class	Antiviral	Signalling	0.127107	0.0758711	0.0512357	1.6753	0.0218057	0.0878958	0	0
dNdS	Class	Antiviral	Unclassified	0.127107	0.106686	0.0204212	1.19141	-0.014011	0.059177	0.2703	0.40545
dNdS	Class	Effector	Multiple	0.123949	0.0733888	0.0505599	1.68893	0.00467743	0.0893503	0.034	0.0793333
dNdS	Class	Effector	Receptor	0.123949	0.11814	0.00580839	1.04917	-0.0303954	0.0398598	0.7305	0.85225
dNdS	Class	Effector	Signalling	0.123949	0.0758711	0.0480776	1.63368	0.0263539	0.072985	0	0
dNdS	Class	Effector	Unclassified	0.123949	0.106686	0.0172632	1.16181	-0.0102476	0.0454346	0.2167	0.350054
dNdS	Class	Multiple	Receptor	0.0733888	0.11814	-0.0447515	0.6212	-0.0879017	0.00260811	0.0607	0.115882
dNdS	Class	Multiple	Signalling	0.0733888	0.0758711	-0.00248229	0.967283	-0.032278	0.0395195	0.7953	0.879016
dNdS	Class	Multiple	Unclassified	0.0733888	0.106686	-0.0332968	0.687898	-0.0693437	0.0112471	0.1199	0.209825
dNdS	Class	Receptor	Signalling	0.11814	0.0758711	0.0422693	1.55712	0.0163383	0.0739343	0.0006	0.0018
dNdS	Class	Receptor	Unclassified	0.11814	0.106686	0.0114548	1.10737	-0.0209109	0.0467394	0.507	0.7098
dNdS	Class	Signalling	Unclassified	0.0758711	0.106686	-0.0308145	0.711165	-0.0518017	-0.0123525	0.0007	0.0018375

### Sheet: M2_Prop
trait	predictor	level1	level2	mean_level1	mean_level2	mean_diff	fold_change	lower	upper	pMCMC	p_adj
prop	Class	Non-immune	Antiviral	0.49443	0.581551	-0.0871208	0.850192	-0.408405	0.138829	0.5681	0.808238
prop	Class	Non-immune	Effector	0.49443	0.940518	-0.446088	0.5257	-0.812981	-0.172817	0.0001	0.0021
prop	Class	Non-immune	Multiple	0.49443	0.704276	-0.209846	0.702041	-1.04322	0.223907	0.5631	0.808238
prop	Class	Non-immune	Receptor	0.49443	0.80516	-0.31073	0.614077	-0.729631	-0.0130464	0.0374	0.15708
prop	Class	Non-immune	Signalling	0.49443	0.501843	-0.00741227	0.98523	-0.101997	0.0785749	0.9011	0.9011
prop	Class	Non-immune	Unclassified	0.49443	0.862355	-0.367925	0.573349	-0.706747	-0.117802	0.0008	0.0056
prop	Class	Antiviral	Effector	0.581551	0.940518	-0.358967	0.618331	-0.786174	0.0449763	0.0798	0.2394
prop	Class	Antiviral	Multiple	0.581551	0.704276	-0.122725	0.825743	-0.978803	0.424695	0.8104	0.85092
prop	Class	Antiviral	Receptor	0.581551	0.80516	-0.223609	0.72228	-0.702027	0.203381	0.3018	0.7042
prop	Class	Antiviral	Signalling	0.581551	0.501843	0.0797085	1.15883	-0.160414	0.405693	0.6158	0.808238
prop	Class	Antiviral	Unclassified	0.581551	0.862355	-0.280804	0.674375	-0.68891	0.106553	0.1402	0.368025
prop	Class	Effector	Multiple	0.940518	0.704276	0.236242	1.33544	-0.621184	0.828528	0.4243	0.808238
prop	Class	Effector	Receptor	0.940518	0.80516	0.135358	1.16811	-0.355794	0.596404	0.5349	0.808238
prop	Class	Effector	Signalling	0.940518	0.501843	0.438675	1.87413	0.15363	0.809682	0.0007	0.0056
prop	Class	Effector	Unclassified	0.940518	0.862355	0.0781625	1.09064	-0.332555	0.497506	0.6995	0.816083
prop	Class	Multiple	Receptor	0.704276	0.80516	-0.100884	0.874703	-0.715504	0.759765	0.6665	0.816083
prop	Class	Multiple	Signalling	0.704276	0.501843	0.202433	1.40338	-0.238429	1.03165	0.5821	0.808238
prop	Class	Multiple	Unclassified	0.704276	0.862355	-0.158079	0.816689	-0.723451	0.695878	0.5337	0.808238
prop	Class	Receptor	Signalling	0.80516	0.501843	0.303317	1.60441	-0.00503733	0.724861	0.0546	0.1911
prop	Class	Receptor	Unclassified	0.80516	0.862355	-0.0571953	0.933675	-0.500379	0.410149	0.7765	0.85092
prop	Class	Signalling	Unclassified	0.501843	0.862355	-0.360513	0.581944	-0.704256	-0.101179	0.0031	0.016275

### Sheet: M5_lambda
trait	predictor	level1	level2	mean_level1	mean_level2	mean_diff	fold_change	lower	upper	pMCMC	p_adj
lambda	Class	Non-immune	Antiviral	0.00521594	0.00250214	0.0027138	2.08459	0.000790993	0.00467538	0.01	0.02625
lambda	Class	Non-immune	Effector	0.00521594	0.00657814	-0.0013622	0.79292	-0.00498611	0.0011708	0.374	0.700269
lambda	Class	Non-immune	Multiple	0.00521594	0.00447337	0.000742564	1.166	-0.00866587	0.00483123	0.5541	0.805583
lambda	Class	Non-immune	Receptor	0.00521594	0.00198544	0.00323049	2.62709	0.00154568	0.00515482	0.0006	0.0042
lambda	Class	Non-immune	Signalling	0.00521594	0.00257263	0.0026433	2.02747	0.00158891	0.00406034	0	0
lambda	Class	Non-immune	Unclassified	0.00521594	0.00264556	0.00257038	1.97158	0.00107643	0.00425937	0.0017	0.00714
lambda	Class	Antiviral	Effector	0.00250214	0.00657814	-0.004076	0.380371	-0.00828804	-0.00097705	0.0089	0.02625
lambda	Class	Antiviral	Multiple	0.00250214	0.00447337	-0.00197124	0.55934	-0.0115431	0.00227522	0.6234	0.805583
lambda	Class	Antiviral	Receptor	0.00250214	0.00198544	0.000516693	1.26024	-0.00139387	0.00269599	0.5978	0.805583
lambda	Class	Antiviral	Signalling	0.00250214	0.00257263	-7.04975e-05	0.972597	-0.00149982	0.00182828	0.8447	0.890715
lambda	Class	Antiviral	Unclassified	0.00250214	0.00264556	-0.000143423	0.945787	-0.00204068	0.00193138	0.8483	0.890715
lambda	Class	Effector	Multiple	0.00657814	0.00447337	0.00210476	1.47051	-0.00755862	0.00786807	0.3991	0.700269
lambda	Class	Effector	Receptor	0.00657814	0.00198544	0.00459269	3.31318	0.00161973	0.00880118	0.0011	0.005775
lambda	Class	Effector	Signalling	0.00657814	0.00257263	0.0040055	2.55697	0.00134864	0.00792908	0.0001	0.00105
lambda	Class	Effector	Unclassified	0.00657814	0.00264556	0.00393258	2.48648	0.00109222	0.0079671	0.0044	0.0154
lambda	Class	Multiple	Receptor	0.00447337	0.00198544	0.00248793	2.25309	-0.001497	0.0121666	0.4335	0.700269
lambda	Class	Multiple	Signalling	0.00447337	0.00257263	0.00190074	1.73883	-0.00183019	0.0113833	0.6688	0.805583
lambda	Class	Multiple	Unclassified	0.00447337	0.00264556	0.00182781	1.6909	-0.00218484	0.0113696	0.6905	0.805583
lambda	Class	Receptor	Signalling	0.00198544	0.00257263	-0.00058719	0.771755	-0.00191084	0.000926369	0.3595	0.700269
lambda	Class	Receptor	Unclassified	0.00198544	0.00264556	-0.000660116	0.750482	-0.00251096	0.00105574	0.4247	0.700269
lambda	Class	Signalling	Unclassified	0.00257263	0.00264556	-7.29251e-05	0.972435	-0.00157259	0.00113485	0.9693	0.9693
