## Supplementary file 3 for "Predictors of protein evolution in the drosophilid immune system"

### Sheet: M3_dNdS
trait	predictor	level1	level2	mean_level1	mean_level2	mean_diff	fold_change	lower	upper	pMCMC	p_adj
dNdS	Path	cGAS.Sting	IMD	0.195262	0.0853511	0.109911	2.28775	0.0113407	0.266913	0.022	0.056
dNdS	Path	Cellular.defense	Toll	0.0904647	0.117576	-0.0271109	0.769417	-0.0511977	-0.00599983	0.0096	0.0353077
dNdS	Path	Non-immune	IMD	0.0746984	0.0853511	-0.0106528	0.875189	-0.0275863	0.00403246	0.1749	0.26521
dNdS	Path	cGAS.Sting	JNK	0.195262	0.0706969	0.124565	2.76196	0.0223459	0.283547	0.0098	0.0353077
dNdS	Path	Non-immune	JNK	0.0746984	0.0706969	0.00400144	1.0566	-0.0280603	0.0277292	0.7063	0.722352
dNdS	Path	Non-immune	MAPK	0.0746984	0.0595817	0.0151166	1.25371	-0.0104146	0.0347558	0.201	0.282656
dNdS	Path	Non-immune	Multiple	0.0746984	0.0693179	0.0053805	1.07762	-0.0140216	0.0215754	0.5255	0.598821
dNdS	Path	Non-immune	RNAi	0.0746984	0.106527	-0.0318291	0.701212	-0.0900743	0.00872984	0.1569	0.26521
dNdS	Path	cGAS.Sting	MAPK	0.195262	0.0595817	0.13568	3.27722	0.0345488	0.294281	0.002	0.01125
dNdS	Path	cGAS.Sting	Multiple	0.195262	0.0693179	0.125944	2.81691	0.026597	0.282266	0.004	0.0198
dNdS	Path	Cellular.defense	IMD	0.0904647	0.0853511	0.00511356	1.05991	-0.0128889	0.0218921	0.5494	0.598821
dNdS	Path	IMD	JAK.STAT	0.0853511	0.134397	-0.0490457	0.635068	-0.101013	-0.00732329	0.0166	0.0466875
dNdS	Path	Cellular.defense	JNK	0.0904647	0.0706969	0.0197678	1.27961	-0.012457	0.0453431	0.1827	0.26521
dNdS	Path	IMD	Toll	0.0853511	0.117576	-0.0322245	0.725926	-0.0591691	-0.00674966	0.0129	0.0414643
dNdS	Path	Cellular.defense	cGAS.Sting	0.0904647	0.195262	-0.104797	0.463299	-0.261861	-0.00691027	0.028	0.063
dNdS	Path	Cellular.defense	RNAi	0.0904647	0.106527	-0.0160628	0.849215	-0.0736259	0.0256315	0.5589	0.598821
dNdS	Path	Cellular.defense	JAK.STAT	0.0904647	0.134397	-0.0439322	0.673116	-0.0937051	-0.00494224	0.0224	0.056
dNdS	Path	Cellular.defense	MAPK	0.0904647	0.0595817	0.030883	1.51833	0.00467755	0.0525433	0.0248	0.0587368
dNdS	Path	cGAS.Sting	JAK.STAT	0.195262	0.134397	0.0608653	1.45288	-0.048267	0.220531	0.3535	0.467868
dNdS	Path	Cellular.defense	Multiple	0.0904647	0.0693179	0.0211468	1.30507	0.000769712	0.039512	0.0426	0.0912857
dNdS	Path	JAK.STAT	JNK	0.134397	0.0706969	0.0636999	1.90103	0.0143361	0.118592	0.0102	0.0353077
dNdS	Path	JAK.STAT	MAPK	0.134397	0.0595817	0.0748152	2.25567	0.0288387	0.129463	0.0011	0.00707143
dNdS	Path	cGAS.Sting	RNAi	0.195262	0.106527	0.0887347	1.83297	-0.0258067	0.250086	0.1454	0.26172
dNdS	Path	cGAS.Sting	Toll	0.195262	0.117576	0.0776866	1.66074	-0.0224773	0.234456	0.1712	0.26521
dNdS	Path	JAK.STAT	Multiple	0.134397	0.0693179	0.065079	1.93885	0.0221672	0.117604	0.0011	0.00707143
dNdS	Path	IMD	JNK	0.0853511	0.0706969	0.0146542	1.20728	-0.0193214	0.044174	0.342	0.466364
dNdS	Path	IMD	MAPK	0.0853511	0.0595817	0.0257694	1.43251	-0.00325583	0.0517286	0.0755	0.147717
dNdS	Path	IMD	Multiple	0.0853511	0.0693179	0.0160333	1.2313	-0.00763863	0.0395259	0.1779	0.26521
dNdS	Path	IMD	RNAi	0.0853511	0.106527	-0.0211763	0.801212	-0.0804092	0.0228486	0.4251	0.531375
dNdS	Path	JNK	Toll	0.0706969	0.117576	-0.0468787	0.601289	-0.0809625	-0.0104161	0.0144	0.0432
dNdS	Path	MAPK	Toll	0.0595817	0.117576	-0.0579939	0.506752	-0.0893633	-0.0263417	0.0009	0.00707143
dNdS	Path	Multiple	Toll	0.0693179	0.117576	-0.0482577	0.58956	-0.077183	-0.021183	0.0004	0.006
dNdS	Path	Non-immune	Cellular.defense	0.0746984	0.0904647	-0.0157663	0.825718	-0.0249515	-0.00745817	0	0
dNdS	Path	JAK.STAT	RNAi	0.134397	0.106527	0.0278694	1.26162	-0.0406955	0.0934722	0.3944	0.507086
dNdS	Path	JAK.STAT	Toll	0.134397	0.117576	0.0168213	1.14307	-0.0272958	0.0693497	0.5094	0.598821
dNdS	Path	JNK	MAPK	0.0706969	0.0595817	0.0111152	1.18655	-0.0237929	0.0485134	0.5354	0.598821
dNdS	Path	JNK	Multiple	0.0706969	0.0693179	0.00137905	1.01989	-0.0292341	0.0364252	0.9688	0.9688
dNdS	Path	JNK	RNAi	0.0706969	0.106527	-0.0358306	0.66365	-0.0981422	0.0156848	0.1819	0.26521
dNdS	Path	Non-immune	cGAS.Sting	0.0746984	0.195262	-0.120564	0.382554	-0.277024	-0.0231497	0.0044	0.0198
dNdS	Path	MAPK	Multiple	0.0595817	0.0693179	-0.00973615	0.859543	-0.0368364	0.019532	0.4834	0.587919
dNdS	Path	MAPK	RNAi	0.0595817	0.106527	-0.0469458	0.559308	-0.108626	0.00071652	0.054	0.110455
dNdS	Path	Non-immune	JAK.STAT	0.0746984	0.134397	-0.0596985	0.555804	-0.10958	-0.0209309	0.0007	0.00707143
dNdS	Path	Multiple	RNAi	0.0693179	0.106527	-0.0372096	0.650704	-0.0969942	0.00806042	0.1226	0.229875
dNdS	Path	Non-immune	Toll	0.0746984	0.117576	-0.0428772	0.635322	-0.0665448	-0.0228493	0	0
dNdS	Path	RNAi	Toll	0.106527	0.117576	-0.0110481	0.906034	-0.0581201	0.048779	0.6243	0.653337

### Sheet: M3_Prop
trait	predictor	level1	level2	mean_level1	mean_level2	mean_diff	fold_change	lower	upper	pMCMC	p_adj
prop	Path	Non-immune	IMD	0.494867	0.715663	-0.220796	0.69148	-0.513147	-0.0101584	0.0379	0.27825
prop	Path	Non-immune	RNAi	0.494867	1.18539	-0.690525	0.417471	-1.98373	0.0151452	0.0585	0.27825
prop	Path	Non-immune	Toll	0.494867	0.78321	-0.288343	0.631844	-0.600255	-0.0567468	0.0075	0.27825
prop	Path	Cellular.defense	JNK	0.579244	0.319304	0.259939	1.81408	-0.0338966	0.491808	0.0701	0.27825
prop	Path	cGAS.Sting	JNK	1.34324	0.319304	1.02394	4.20678	-0.00167589	3.33124	0.051	0.27825
prop	Path	IMD	JNK	0.715663	0.319304	0.396358	2.24132	0.0537345	0.760634	0.0279	0.27825
prop	Path	JAK.STAT	JNK	0.846007	0.319304	0.526703	2.64953	0.0413648	1.19702	0.0337	0.27825
prop	Path	JNK	Multiple	0.319304	0.657967	-0.338663	0.485289	-0.774108	0.0397552	0.0742	0.27825
prop	Path	JNK	RNAi	0.319304	1.18539	-0.866087	0.269366	-2.18125	-0.0960947	0.0198	0.27825
prop	Path	JNK	Toll	0.319304	0.78321	-0.463906	0.407687	-0.84263	-0.108834	0.0147	0.27825
prop	Path	MAPK	RNAi	0.409466	1.18539	-0.775925	0.345427	-2.10751	0.0140722	0.0558	0.27825
prop	Path	MAPK	Toll	0.409466	0.78321	-0.373744	0.522805	-0.771183	0.0366201	0.0673	0.27825
prop	Path	Non-immune	Cellular.defense	0.494867	0.579244	-0.084377	0.854333	-0.197577	0.0103725	0.0898	0.30675
prop	Path	Non-immune	JAK.STAT	0.494867	0.846007	-0.35114	0.584944	-0.988458	0.0429746	0.1002	0.30675
prop	Path	Cellular.defense	Toll	0.579244	0.78321	-0.203967	0.739576	-0.511938	0.0415895	0.1166	0.30675
prop	Path	cGAS.Sting	MAPK	1.34324	0.409466	0.933776	3.28047	-0.133258	3.25188	0.1227	0.30675
prop	Path	IMD	MAPK	0.715663	0.409466	0.306196	1.74779	-0.0898928	0.690876	0.1121	0.30675
prop	Path	JAK.STAT	MAPK	0.846007	0.409466	0.436541	2.06612	-0.0867036	1.1124	0.1051	0.30675
prop	Path	Cellular.defense	RNAi	0.579244	1.18539	-0.606148	0.488652	-1.89725	0.105209	0.1392	0.329684
prop	Path	Non-immune	JNK	0.494867	0.319304	0.175562	1.54983	-0.107794	0.3686	0.1555	0.349875
prop	Path	Non-immune	cGAS.Sting	0.494867	1.34324	-0.848376	0.368412	-3.13506	0.139094	0.1688	0.361714
prop	Path	MAPK	Multiple	0.409466	0.657967	-0.248501	0.62232	-0.697282	0.178019	0.224	0.458182
prop	Path	Non-immune	Multiple	0.494867	0.657967	-0.163101	0.752114	-0.540038	0.0929818	0.2896	0.465429
prop	Path	Cellular.defense	cGAS.Sting	0.579244	1.34324	-0.763999	0.431228	-3.05938	0.226018	0.2667	0.465429
prop	Path	Cellular.defense	IMD	0.579244	0.715663	-0.136419	0.809381	-0.434152	0.0903668	0.2867	0.465429
prop	Path	Cellular.defense	JAK.STAT	0.579244	0.846007	-0.266763	0.684679	-0.899205	0.137636	0.2694	0.465429
prop	Path	Cellular.defense	MAPK	0.579244	0.409466	0.169777	1.41463	-0.184127	0.42845	0.2568	0.465429
prop	Path	Multiple	RNAi	0.657967	1.18539	-0.527424	0.555063	-1.85025	0.276403	0.2667	0.465429
prop	Path	IMD	RNAi	0.715663	1.18539	-0.469729	0.603735	-1.77432	0.296237	0.3338	0.517966
prop	Path	cGAS.Sting	Multiple	1.34324	0.657967	0.685275	2.0415	-0.391471	2.98714	0.3798	0.5697
prop	Path	cGAS.Sting	IMD	1.34324	0.715663	0.627579	1.87692	-0.422041	2.92474	0.4515	0.635344
prop	Path	RNAi	Toll	1.18539	0.78321	0.402182	1.5135	-0.369287	1.71138	0.4518	0.635344
prop	Path	Non-immune	MAPK	0.494867	0.409466	0.0854002	1.20856	-0.258618	0.31218	0.4758	0.648818
prop	Path	cGAS.Sting	Toll	1.34324	0.78321	0.560032	1.71505	-0.493327	2.86968	0.5416	0.677
prop	Path	JAK.STAT	Multiple	0.846007	0.657967	0.18804	1.28579	-0.350687	0.853794	0.5314	0.677
prop	Path	Multiple	Toll	0.657967	0.78321	-0.125243	0.84009	-0.522375	0.304313	0.517	0.677
prop	Path	JAK.STAT	RNAi	0.846007	1.18539	-0.339385	0.713694	-1.70196	0.605014	0.564	0.685946
prop	Path	cGAS.Sting	JAK.STAT	1.34324	0.846007	0.497235	1.58774	-0.713769	2.79646	0.6174	0.712385
prop	Path	JNK	MAPK	0.319304	0.409466	-0.090162	0.779806	-0.490189	0.267396	0.6095	0.712385
prop	Path	Cellular.defense	Multiple	0.579244	0.657967	-0.0787238	0.880353	-0.453767	0.193758	0.6862	0.745607
prop	Path	IMD	JAK.STAT	0.715663	0.846007	-0.130344	0.84593	-0.787507	0.355537	0.6853	0.745607
prop	Path	IMD	Toll	0.715663	0.78321	-0.0675472	0.913756	-0.428806	0.289102	0.6959	0.745607
prop	Path	IMD	Multiple	0.715663	0.657967	0.0576955	1.08769	-0.354709	0.437747	0.7395	0.773895
prop	Path	JAK.STAT	Toll	0.846007	0.78321	0.0627968	1.08018	-0.436678	0.720541	0.8895	0.909716
prop	Path	cGAS.Sting	RNAi	1.34324	1.18539	0.157851	1.13316	-1.54114	2.52327	0.9552	0.9552

### Sheet: M6_lambda
trait	predictor	level1	level2	mean_level1	mean_level2	mean_diff	fold_change	lower	upper	pMCMC	p_adj
lambda	Path	Non-immune	Cellular.defense	0.00534895	0.00288809	0.00246086	1.85207	0.0013879	0.00385436	0	0
lambda	Path	Non-immune	JNK	0.00534895	0.00160114	0.00374782	3.34073	0.00142132	0.00599659	0.0091	0.20475
lambda	Path	Non-immune	IMD	0.00534895	0.00340128	0.00194768	1.57263	-1.27309e-05	0.00378508	0.052	0.4095
lambda	Path	Non-immune	MAPK	0.00534895	0.00237586	0.00297309	2.25137	-0.000304419	0.00546278	0.0637	0.4095
lambda	Path	Non-immune	RNAi	0.00534895	0.00217254	0.00317641	2.46207	-0.000173007	0.00568131	0.0559	0.4095
lambda	Path	Non-immune	Toll	0.00534895	0.00330534	0.00204362	1.61828	0.000196997	0.00389325	0.0323	0.4095
lambda	Path	JNK	Multiple	0.00160114	0.00496434	-0.0033632	0.322527	-0.00844667	3.27548e-05	0.0516	0.4095
lambda	Path	Non-immune	JAK.STAT	0.00534895	0.00314699	0.00220197	1.69971	-0.00119532	0.00463547	0.1375	0.6045
lambda	Path	Cellular.defense	JNK	0.00288809	0.00160114	0.00128696	1.80378	-0.000949144	0.00290869	0.1698	0.6045
lambda	Path	Cellular.defense	Multiple	0.00288809	0.00496434	-0.00207625	0.581767	-0.0068751	0.000640531	0.1976	0.6045
lambda	Path	cGAS.Sting	JNK	0.00611844	0.00160114	0.00451731	3.82132	-0.00122554	0.0191308	0.1958	0.6045
lambda	Path	IMD	JNK	0.00340128	0.00160114	0.00180014	2.12429	-0.000728494	0.0043631	0.1265	0.6045
lambda	Path	JNK	Toll	0.00160114	0.00330534	-0.0017042	0.484409	-0.00411968	0.000859659	0.1369	0.6045
lambda	Path	MAPK	Multiple	0.00237586	0.00496434	-0.00258848	0.478586	-0.00783343	0.00161262	0.2015	0.6045
lambda	Path	Multiple	RNAi	0.00496434	0.00217254	0.0027918	2.28504	-0.00135911	0.00800397	0.1586	0.6045
lambda	Path	Cellular.defense	RNAi	0.00288809	0.00217254	0.000715549	1.32936	-0.00264899	0.00268645	0.4402	0.761885
lambda	Path	cGAS.Sting	MAPK	0.00611844	0.00237586	0.00374258	2.57525	-0.00257769	0.0184571	0.3852	0.761885
lambda	Path	cGAS.Sting	RNAi	0.00611844	0.00217254	0.0039459	2.81626	-0.00244057	0.0186358	0.33	0.761885
lambda	Path	IMD	MAPK	0.00340128	0.00237586	0.00102541	1.4316	-0.00239595	0.00382272	0.4102	0.761885
lambda	Path	IMD	Multiple	0.00340128	0.00496434	-0.00156306	0.685142	-0.00635544	0.00170725	0.4194	0.761885
lambda	Path	IMD	RNAi	0.00340128	0.00217254	0.00122874	1.56558	-0.00227639	0.00402338	0.3331	0.761885
lambda	Path	JAK.STAT	JNK	0.00314699	0.00160114	0.00154585	1.96547	-0.00133441	0.00552224	0.2766	0.761885
lambda	Path	JAK.STAT	Multiple	0.00314699	0.00496434	-0.00181735	0.633918	-0.00694652	0.00252669	0.367	0.761885
lambda	Path	MAPK	Toll	0.00237586	0.00330534	-0.000929472	0.718796	-0.00360288	0.00255157	0.4328	0.761885
lambda	Path	Multiple	Toll	0.00496434	0.00330534	0.001659	1.50192	-0.00147307	0.00662599	0.3917	0.761885
lambda	Path	RNAi	Toll	0.00217254	0.00330534	-0.00113279	0.657283	-0.00381824	0.00237692	0.356	0.761885
lambda	Path	Non-immune	Multiple	0.00534895	0.00496434	0.000384615	1.07748	-0.00413151	0.00324409	0.6951	0.830368
lambda	Path	Cellular.defense	cGAS.Sting	0.00288809	0.00611844	-0.00323035	0.47203	-0.0176475	0.00196605	0.5451	0.830368
lambda	Path	Cellular.defense	IMD	0.00288809	0.00340128	-0.000513186	0.84912	-0.00257386	0.00100197	0.5953	0.830368
lambda	Path	Cellular.defense	MAPK	0.00288809	0.00237586	0.000512228	1.2156	-0.00282803	0.00249376	0.5356	0.830368
lambda	Path	Cellular.defense	Toll	0.00288809	0.00330534	-0.000417244	0.873767	-0.00233821	0.00106254	0.6566	0.830368
lambda	Path	cGAS.Sting	IMD	0.00611844	0.00340128	0.00271717	1.79887	-0.00304468	0.0172398	0.6815	0.830368
lambda	Path	cGAS.Sting	JAK.STAT	0.00611844	0.00314699	0.00297146	1.94422	-0.00365955	0.0176495	0.5878	0.830368
lambda	Path	cGAS.Sting	Toll	0.00611844	0.00330534	0.00281311	1.85108	-0.00277737	0.0173545	0.6608	0.830368
lambda	Path	JAK.STAT	MAPK	0.00314699	0.00237586	0.000771123	1.32457	-0.00309498	0.00487983	0.6244	0.830368
lambda	Path	JAK.STAT	RNAi	0.00314699	0.00217254	0.000974444	1.44853	-0.00285744	0.00511422	0.5311	0.830368
lambda	Path	JNK	MAPK	0.00160114	0.00237586	-0.000774728	0.673917	-0.00431841	0.00205583	0.5588	0.830368
lambda	Path	JNK	RNAi	0.00160114	0.00217254	-0.000571407	0.736987	-0.00424512	0.00224989	0.7012	0.830368
lambda	Path	IMD	JAK.STAT	0.00340128	0.00314699	0.000254292	1.0808	-0.00349984	0.00314651	0.7715	0.890192
lambda	Path	JAK.STAT	Toll	0.00314699	0.00330534	-0.000158349	0.952093	-0.00282603	0.00356966	0.807	0.907875
lambda	Path	Non-immune	cGAS.Sting	0.00534895	0.00611844	-0.00076949	0.874234	-0.0151091	0.00474906	0.8371	0.918768
lambda	Path	MAPK	RNAi	0.00237586	0.00217254	0.000203321	1.09359	-0.00358531	0.00394429	0.8799	0.94275
lambda	Path	IMD	Toll	0.00340128	0.00330534	9.59426e-05	1.02903	-0.00217155	0.00248099	0.9403	0.984035
lambda	Path	Cellular.defense	JAK.STAT	0.00288809	0.00314699	-0.000258894	0.917733	-0.00384114	0.00182059	0.9982	0.9982
lambda	Path	cGAS.Sting	Multiple	0.00611844	0.00496434	0.0011541	1.23248	-0.0063947	0.0159004	0.9906	0.9982
