## Supplementary file 4 for "Predictors of protein evolution in the drosophilid immune system"

### Sheet: Sheet1
HOG	dN/dS	lambda	proportion	Genes	Type	Class	Pathway	top_2.5_dNdS	top_2.5_lambda	top_2.5_proportions	#FEL	#MEME2	FEL_sites	MEME_sites
N1.HOG0000008	0.2759	0.00860682	1.738	Jon65Aiv	Immune	Effector	Toll	Yes	No	No	1	91	218	21, 28, 31, 32, 35, 51, 53, 57, 67, 73, 74, 75, 84, 86, 97, 99, 108, 110, 112, 117, 118, 120, 121, 123, 124, 129, 130, 131, 133, 134, 136, 137, 138, 144, 147, 148, 149, 152, 155, 156, 158, 161, 164, 166, 172, 173, 181, 183, 184, 187, 188, 189, 192, 195, 196, 198, 205, 206, 208, 209, 210, 213, 214, 215, 217, 218, 219, 224, 226, 227, 228, 229, 233, 243, 244, 246, 247, 248, 256, 257, 258, 259, 266, …
N1.HOG0000952	0.0678	0.0108935	0.125	LysB,LysE,LysD	Immune	Effector	Cellular.defense	No	Yes	No	0	26	NA	3, 8, 26, 80, 97, 98, 101, 106, 107, 111, 113, 116, 132, 136, 139, 148, 150, 156, 160, 164, 171, 175, 184, 186, 191, 193
N1.HOG0000970	0.1585	0.0124069	1.44	CG14841	Immune	Unclassified	Cellular.defense	No	Yes	No	1	9	291	220, 289, 291, 317, 344, 465, 506, 544, 569
N1.HOG0001678	0.2451	0.0114307	4.269	CG10096,CG10097,Sgp,CG14893,CG17560,CG17562	Immune	Unclassified	Cellular.defense	No	Yes	No	0	123	NA	10, 12, 372, 378, 809, 811, 812, 814, 817, 839, 1050, 1051, 1055, 1057, 1061, 1064, 1065, 1070, 1071, 1073, 1080, 1081, 1090, 1096, 1101, 1103, 1104, 1560, 1583, 1592, 1599, 1602, 1614, 1617, 1626, 1630, 1641, 1646, 1648, 1652, 1678, 1888, 1891, 1898, 1899, 1904, 1905, 1907, 1908, 1909, 1911, 1912, 1913, 1914, 1920, 1921, 1922, 1924, 1926, 1927, 1928, 1944, 1952, 1954, 1960, 1970, 1972, 1986, 198…
N1.HOG0001708	0.3109	0.0126179	2.304	Sid	Immune	Unclassified	Cellular.defense	Yes	Yes	No	2	66	58, 415	5, 8, 12, 13, 15, 19, 20, 21, 25, 28, 34, 37, 47, 53, 57, 58, 62, 65, 72, 74, 86, 87, 94, 97, 100, 103, 105, 106, 108, 243, 244, 245, 247, 248, 250, 256, 264, 271, 272, 273, 290, 297, 309, 310, 313, 314, 316, 318, 320, 322, 332, 335, 350, 353, 356, 399, 400, 409, 412, 413, 415, 428, 439, 807, 810, 811
N1.HOG0002214	0.0907	0.0126179	0.452	CecA1,CecA2,CecC,CecB	Immune	Effector	IMD	No	Yes	No	0	2	NA	20, 50
N1.HOG0002494	0.1972	0.011377	0.774	Spn42Da	Immune	Signalling	Cellular.defense	No	Yes	No	0	55	NA	11, 36, 50, 54, 65, 94, 99, 108, 120, 121, 127, 131, 132, 135, 146, 148, 151, 173, 175, 176, 178, 181, 189, 191, 198, 247, 251, 258, 262, 264, 317, 326, 327, 331, 335, 336, 355, 664, 665, 666, 668, 691, 721, 723, 726, 729, 732, 734, 764, 765, 766, 769, 771, 773, 774
N1.HOG0002674	0.3184	0.00935965	1.751	et	Immune	Signalling	JAK.STAT	Yes	No	No	2	30	203, 212	9, 13, 16, 25, 43, 47, 48, 63, 78, 79, 95, 103, 104, 108, 118, 119, 134, 139, 145, 185, 203, 210, 212, 219, 263, 571, 584, 592, 593, 601
N1.HOG0002983	0.3689	0.00935953	1.409	Spn28Da,Spn28B,Spn28F,Spn38F,Spn42Dd	Immune	Signalling	Toll	Yes	No	No	0	81	NA	11, 26, 28, 73, 77, 86, 88, 95, 109, 129, 130, 133, 147, 157, 162, 166, 167, 178, 182, 183, 187, 190, 191, 210, 211, 214, 216, 220, 222, 227, 232, 234, 235, 237, 239, 241, 244, 245, 247, 248, 254, 268, 269, 270, 284, 287, 289, 290, 291, 292, 294, 297, 299, 308, 310, 314, 319, 321, 323, 325, 326, 327, 332, 336, 339, 340, 342, 344, 372, 925, 927, 928, 929, 933, 937, 939, 940, 950, 967, 968, 970
N1.HOG0003042	0.241	0.00112761	7.439	NimB3	Immune	Receptor	Cellular.defense	No	No	Yes	0	6	NA	24, 27, 29, 30, 51, 70
N1.HOG0003335	0.2556	0.009429	0.704	Skanda	Immune	Signalling	Toll	Yes	No	No	1	34	758	1, 2, 4, 5, 7, 23, 40, 76, 402, 404, 406, 408, 409, 415, 438, 559, 565, 600, 605, 607, 610, 615, 618, 623, 624, 642, 653, 656, 758, 790, 923, 925, 927, 955
N1.HOG0004001	0.1801	0.0107224	6.796	CG9733	Immune	Effector	Toll	No	Yes	Yes	2	26	27, 374	3, 195, 205, 211, 216, 232, 234, 239, 258, 270, 294, 295, 298, 339, 344, 366, 374, 394, 395, 413, 422, 476, 482, 519, 561, 820
N1.HOG0004159	0.1535	0.0126179	0.228	Tep1,Tep2	Immune	Receptor	Cellular.defense	No	Yes	No	0	148	NA	13, 17, 19, 30, 31, 44, 69, 71, 75, 94, 113, 116, 118, 149, 157, 158, 164, 198, 202, 213, 263, 267, 274, 275, 277, 281, 295, 301, 302, 303, 308, 312, 313, 343, 344, 347, 367, 368, 369, 373, 401, 403, 419, 420, 424, 436, 442, 455, 457, 461, 467, 468, 474, 483, 486, 505, 519, 520, 546, 554, 565, 579, 583, 619, 634, 646, 674, 677, 679, 682, 684, 688, 689, 697, 703, 704, 752, 756, 1080, 1085, 1087, 1…
N1.HOG0004242	0.2129	0.0126179	0.228	CG13793,CG13794,CG13795,CG33296	Immune	Unclassified	Cellular.defense	No	Yes	No	1	82	688	462, 464, 467, 471, 492, 493, 494, 495, 496, 498, 507, 510, 608, 613, 618, 644, 646, 668, 675, 677, 683, 684, 687, 688, 696, 701, 704, 705, 710, 717, 718, 719, 724, 730, 738, 749, 762, 768, 777, 783, 792, 836, 843, 857, 858, 922, 925, 928, 929, 937, 940, 947, 957, 999, 1014, 1015, 1018, 1090, 1091, 1099, 1104, 1177, 1191, 1192, 1196, 1199, 1200, 1202, 1203, 1204, 1206, 1207, 1208, 1209, 1215, 122…
N1.HOG0004501	0.3632	0.0105986	9.446	CG14957,CG32284,CG42494	Immune	Effector	Cellular.defense	Yes	No	Yes	3	32	69, 121, 319	13, 59, 67, 69, 71, 75, 88, 90, 98, 105, 107, 110, 120, 170, 179, 216, 217, 220, 222, 223, 226, 314, 319, 322, 323, 325, 330, 334, 335, 336, 343, 387
N1.HOG0004537	0.2968	0.00808157	1.991	NimC1	Immune	Receptor	Cellular.defense	Yes	No	No	1	80	25	3, 4, 7, 10, 11, 15, 16, 18, 19, 27, 222, 223, 225, 226, 228, 229, 270, 271, 276, 287, 288, 360, 363, 367, 370, 372, 375, 378, 417, 558, 629, 707, 720, 724, 736, 739, 760, 816, 874, 878, 908, 912, 954, 961, 968, 1072, 1076, 1077, 1105, 1111, 1114, 1124, 1141, 1143, 1181, 1182, 1332, 1490, 1500, 1508, 1516, 1679, 1689, 1690, 1821, 1827, 1830, 1835, 1836, 1844, 1854, 1875, 1915, 1919, 1954, 1994, 2…
N1.HOG0004928	0.2708	0.00713574	21.073	CG6357	Immune	Unclassified	Cellular.defense	Yes	No	Yes	1	2	12	6, 12
N1.HOG0005331	0.1891	0.00860406	11.442	Def	Immune	Effector	IMD	No	No	Yes	0	7	NA	28, 136, 143, 146, 150, 163, 171
N1.HOG0005397	0.2692	0.0072284	1.196	Sr-CIII,Sr-CIV,Sr-CI,Sr-CII	Immune	Receptor	Cellular.defense	Yes	No	No	3	111	303, 1500, 1729	2, 4, 6, 12, 15, 16, 17, 279, 282, 284, 286, 287, 297, 298, 303, 305, 310, 319, 696, 705, 715, 732, 751, 763, 764, 766, 785, 797, 903, 904, 905, 906, 928, 929, 940, 941, 946, 951, 952, 955, 963, 965, 978, 986, 991, 996, 1006, 1016, 1035, 1042, 1050, 1058, 1064, 1068, 1072, 1073, 1083, 1090, 1094, 1097, 1098, 1099, 1106, 1107, 1108, 1115, 1137, 1140, 1149, 1212, 1232, 1283, 1350, 1391, 1434, 1479,…
N1.HOG0005483	0.2427	0.0111636	4.051	CG2217	Immune	Unclassified	Cellular.defense	No	Yes	No	0	5	NA	3, 47, 52, 84, 165
N1.HOG0006034	0.0744	0.0123873	0.089	Su(var)2-10	Immune	Signalling	JAK.STAT	No	Yes	No	1	22	22	22, 30, 61, 76, 110, 129, 171, 241, 242, 340, 417, 471, 519, 601, 645, 658, 815, 816, 821, 824, 953, 954
N1.HOG0006155	0.279	0.00294815	2.971	CG13311,CG32023	Immune	Unclassified	Cellular.defense	Yes	No	No	0	40	NA	25, 26, 28, 29, 31, 33, 38, 40, 42, 46, 47, 49, 50, 52, 53, 56, 62, 64, 65, 66, 72, 73, 76, 81, 86, 100, 105, 115, 120, 122, 123, 139, 145, 152, 158, 162, 163, 167, 168, 169
N1.HOG0006172	0.2843	0.0109781	6.55	Srg1	Immune	Antiviral	cGAS.Sting	Yes	Yes	No	0	18	NA	6, 28, 31, 33, 70, 100, 114, 135, 158, 188, 225, 246, 305, 307, 309, 320, 343, 350
N1.HOG0006575	0.1565	0.0126179	2.823	CG15282,CG31775,CG42586,CG4440	Immune	Unclassified	Cellular.defense	No	Yes	No	0	22	NA	19, 20, 21, 26, 29, 67, 68, 72, 80, 118, 133, 226, 239, 282, 285, 293, 297, 298, 305, 347, 360, 363
N1.HOG0008257	0.157	0.00199563	9.022	PGRP-LF	Immune	Receptor	IMD	No	No	Yes	0	11	NA	45, 55, 76, 136, 186, 232, 243, 276, 290, 341, 348
N1.HOG0009214	0.2902	0.0026313	7.457	bam	Immune	Signalling	Cellular.defense	Yes	No	Yes	0	23	NA	40, 42, 69, 70, 72, 98, 103, 106, 117, 119, 123, 155, 160, 248, 273, 345, 349, 364, 383, 393, 431, 433, 446
N1.HOG0014507	0.144	2.02978e-09	7.045	grnd	Immune	Signalling	Cellular.defense	No	No	Yes	0	10	NA	3, 8, 11, 27, 58, 81, 85, 129, 135, 206
N1.HOG0015073	0.138	2.37322e-09	7.229	Cpr67Fb	Immune	Unclassified	Cellular.defense	No	No	Yes	0	9	NA	5, 65, 115, 140, 144, 145, 192, 196, 202
N1.HOG0016643	0.2548	0.00264231	0.36	Pten	Immune	Signalling	Cellular.defense	Yes	No	No	2	41	249, 559	30, 39, 57, 61, 65, 73, 88, 89, 100, 103, 122, 126, 173, 177, 199, 221, 226, 237, 249, 254, 263, 265, 291, 294, 295, 297, 314, 329, 349, 361, 407, 413, 415, 447, 463, 536, 552, 559, 595, 597, 602
N1.HOG0016979	0.2286	0.00599227	8.786	CG16743	Immune	Unclassified	Cellular.defense	No	No	Yes	1	27	546	16, 66, 73, 82, 83, 87, 93, 94, 124, 129, 143, 145, 156, 157, 160, 169, 234, 254, 337, 404, 466, 469, 546, 576, 586, 594, 609
N1.HOG0017567	0.1876	0.00769766	8.68	IM18	Immune	Effector	IMD	No	No	Yes	0	6	NA	22, 52, 53, 58, 62, 75
N1.HOG0018082	0.1088	0.00204561	6.822	PGRP-SB2	Immune	Receptor	IMD	No	No	Yes	0	12	NA	12, 22, 24, 36, 37, 41, 55, 60, 88, 103, 125, 180
